# Recognition of unique cell surface glycopolymers by diversified lectin domains specifies umbrella toxin targeting

**DOI:** 10.1101/2025.04.24.650519

**Authors:** Qinqin Zhao, Jiri Vlach, Young-Jun Park, Yongjun Tan, Savannah K. Bertolli, Pooja Srinivas, Pinyu Liao, Connor R. Fitzpatrick, Jeffery L. Dangl, Parastoo Azadi, Frank DiMaio, S. Brook Peterson, Dapeng Zhang, David Veesler, Joseph D. Mougous

**Author notes:** To whom correspondence should be addressed: Email –.

## Abstract

The bacterial cell envelope provides structural integrity and is an essential conduit through which the organism interacts with its environment. However, the molecular structures of its constituents can also be exploited as receptors, permitting threats such as toxins and phage access to the cell. We previously demonstrated that *Streptomyces coelicolor* secretes an umbrella toxin particle that acts in a highly selective manner to inhibit the hyphal growth of competing *Streptomyces* strains. Here, we identify the receptor of umbrella toxins as teichuronic acid (TUA) oligosaccharides anchored to the cell surface through linkage to wall teichoic acids (WTA). We show that the carbohydrate portion of this previously undescribed hybrid TUA–WTA molecule is variable across species and that targeting specificity derives from its selective recognition by diversified lectin domains associated with umbrella particles. A cryo-EM structure of a lectin–TUA complex reveals the molecular basis for umbrella toxin cell targeting and, in conjunction with bioinformatic analyses, provides insights into a molecular arms race that we posit drives diversification of umbrella particles and the chemical composition of *Streptomyces* cell envelopes.
