## Supplementary material for "Recognition of unique cell surface glycopolymers by diversified lectin domains specifies umbrella toxin targeting": Table S1

### Sheet: Table S1
Table S1. Mutations detected in S. griseus clones obtained following ALE in the presence of S. coelicolor umbrella toxins.
Locus tag	Description	Protein effect	Nucleotide change	Amino acid change	CDS postition	Occurrence in lineage A	Occurrence in lineage B	Occurrence in lineage C	Number of isolates with mutations in gene
SGR_464	Hypothetical protein	Substitution	T>G	D>A	277	1	11	4	16
SGR_814	NRPS-type-I PKS fusion protein	Substitution	C>A	A>S	1843	0	1	0	1
SGR_1576	Homocysteine S-methyltransferase	Substitution	C>G	A>P	322	3	0	0	4
		Frame shift	∆22 bp		301	1	0	0
SGR_1705	Hypothetical protein	Substitution	C>G	S>T	1130	1	0	0	1
SGR_1722	Class III aminotransferase	Substitution	C>G	D>H	1183	1	0	0	1
		Substitution	C>G	A>P	1171	1	0	0
SGR_2694	TetR-family transcriptional regulator	Substitution	GG>CC	R>P	704	3	3	4	13
		Substitution	C>G	A>G	689	1	0	0
		Substitution	AA>CC	K>P	697	1	0	0
		Substitution	AAG>CCC	K>P	697	1	1	2
SGR_4174	GntR-family transcriptional regulator	Substitution	G>C	A>P	19	1	0	0	1
		Substitution	G>C	R>P	23	1	0	0
SGR_4541	Glycosyl transferase	Substitution	GG>CC	P>G	2107	1	2	0	4
		Substitution	G>C	P>A	2107	0	1	0
SGR_4584	AraC-family transcriptional regulator	Frame shift	∆25 bp		498	1	0	0	1
SGR_4941	Aspartate aminotransferase	Substitution	G>C	G>R	538	0	8	2	10
SGR_4943	Glycosyl transferase	Frame shift	∆284 bp		766	7	0	0	26
		Frame shift	∆1 bp		1029	0	1	5
		Frame shift	+G		1433	8	1	4
SGR_5048	Pyruvate phosphate dikinase	Substitution	A>C	M>L	1393	1	0	0	1
SGR_5512	Amino acid decarboxylase	Substitution	A>C	D>A	1358	1	0	0	1
		Substitution	A>C	T>P	1360	1	0	0
SGR_5513	Monooxygenase	Substitution	G>C	A>P	16	1	0	0	1
		Substitution	G>C	A>P	22	1	0	0
		Substitution	GA>CC	D>P	28	1	0	0
SGR_5651	Extradiol dioxygenase	Extension	T>C		411	0	0	1	5
		Substitution	A>G	S>P	403	0	0	1
		Extension	∆9 bp		403	1	0	0
		Extension	∆19 bp		393	1	0	0
		Extension	TCA>CCC		409	0	1	0
		Extension	T>C		411	0	2	0
SGR_5769	Alpha/beta hydrolase fold protein	Extension	∆10 bp		903	1	0	0	3
		Substitution	CA>GG	V>A	899	1	0	0
		Extension	TC>GG		911	1	0	0
SGR_5861	LacI-family transcriptional regulator	Substitution	T>C	D>G	761	5	0	1	6
SGR_6183	Polyketide synthase type I, pksD	Substitution	A>G	E>G	185	0	1	1	3
		Substitution	AA>GG	E>G	185	0	0	1
SGR_6889	2-oxo-3-(phosphooxy)propyl 3-oxoalkanoate synthase, afsA	Substitution	G>C	A>P	463	1	0	0	1
SGR_7000	Transposition function protein	Substitution	CTTC>GGGG	AS>GG	449	4	1	4	15
		Substitution	C>G	P>A	454	2	0	0
		Substitution	CC>GG	GR>GG	441	4	2	5
		Substitution	AC>GG	T>G	445	4	1	4
		Substitution	TTC>GGG	AS>AG	450	1	0	0
		Substitution	CC>GG	P>G	454	1	1	2
		Substitution	C>G	S>C	458	0	1	1
		Substitution	G>C	G>A	461	3	2	0
		Frame shift	∆GG		460	1	0	0
		Frame shift	∆7 bp		449	1	0	0
		Substitution	TCC>GGG	S>G	457	1	0	0
		Substitution	C>G	P>R	455	1	0	0
		Substitution	A>G	T>A	445	0	1	0
		Substitution	G>C	G>R	460	0	0	1
		Substitution	T>G	S>A	457	0	0	1
		Substitution	TC>GG	S>G	457	0	0	1
