## Supplementary material for "Recognition of unique cell surface glycopolymers by diversified lectin domains specifies umbrella toxin targeting": Table S2

### Sheet: Sheet1
Table S2. Bioinformatic analysis of proteins encoded by the S. griseus utr operon.
Gene locus	Name	Length (aa)	Annotation	Top foldseek hit (PDB ID)	Organism	Seqence identity (%)	Protein name	Structural identity (E-Value)	RMSD	Region of similarity (aa)	Function	Catalytic substrate	Catalytic product	Reaction	Cellular process involved	References
SGR_4941	utrA	372	Aspartate aminotransferase	6EWR	Streptococcus pneumoniae	27.8	Spr1654	2.03e-33	1.94	8-367	Pyridoxal-phosphate (PLP) dependent sugar aminotransferase	UDP-4-keto-6-deoxy-d-GlcNAc and L-glutamate	2-acetamido-4-amino-2, 4, 6-trideoxygalactose	Transferring of amino group of L-glutamate to form the amino sugar 2-acetamido-4-amino-2, 4, 6-trideoxygalactose	Teichoic acid	Han et al., 2018. PubMed: 29669826
SGR_4942	utrB	339	NAD-dependent dehydrogenase	7BVJ	Acidithiobacillus ferrooxidans	27.6	GnnA	1.41e-27	3.37	5-323	UDP-N-acetylglucosamine 3-dehydrogenase	UDP-GlcNAc	UDP-3-oxo-GlcNAc	Oxidation of UDP-GlcNAc to UDP-3-oxo-GlcNAc	Lipopolysaccharide	Manissorn et al., 2020. PubMed: 33200610
SGR_4943	utrC	537	Glycosyl transferase	5TZK	Staphylococcus aureus	28.4	TarS	1.11e-26	2.88	5-343	β-Glycosyltransferase	UDP-GlcNAc and polyRboP	UDP and β-polyRboP-GlcNAc	β-O-GlcNAcylation of polyRboP of wall teichoic acids	Wall Teichoic Acid	Sobhanifar et al., 2016. PubMed: 27973583
SGR_4944	utrD	428	UDP-N-acetyl-D-mannosaminuronic acid dehydrogenase	3OJO	Staphylococcus aureus	29.5	Cap5O	3.08e-32	3.82	1-427	UDP-N-acetyl-mannosamine dehydrogenase	UDP-N-acetyl-mannosamine (UDP-ManNAc)	UDP-N-acetyl-mannosaminuronic acid (UDP-ManNAcA)	Oxidation of UDP-ManNAc to UDP-ManNAcA	Capsular polysaccharides	Gruszczyk et al., 2011. PubMed: 21454499
SGR_4945	utrE	325	UDP-glucose 4-epimerase	1KVR	Escherichia coli	35.6	GalE	4.23e-36	2.78	1-325	UDP-galactose 4-epimerase	UDP-galactose	UDP-glucose	Interconversion between UDP-galactose and UDP-glucose	Sugar metabolism	Thoden et al., 1997. PubMed: 9271499
SGR_4946	utrF	706	Glycosyl transferase	4WAC	Staphylococcus aureus	12	TarM	9.22e-09	3.97	425-706	α-Glycosyltransferase	UDP-GlcNAc and polyRboP	UDP and α-polyRboP-GlcNAc	α-O-GlcNAcylation of polyRboP of wall teichoic acid	Wall Teichoic Acid	Koç et al., 2015. PubMed: 25697358
SGR_4947	utrG	440	Glycosyl transferase	3C4Q	Corynebacterium glutamicum	17.8	MshA	2.43e-13	6.55	3-415	Glycosyltransferase	UDP-GlcNAc and1-l-myo-inositol 1-phosphate (1-l-Ins-1-P)	3-phospho-1-d-myo-inosityl-2-acetamido-2-deoxy-α-d-glucopyranoside (GlcNAc-Ins-P)	Transfer of GlcNAc from UDP-GlcNAc to 1-l-Ins-1-P	Mycothiol biosynthesis	Royer et al., 2019. PubMed: 30968475
SGR_4948	utrH	367	UDP-N-acetylglucosamine 2-epimerase	5ENZ	Staphylococcus aureus	27.5	MnaA	1.03e-22	4.44	2-359	UDP-N-acetylglucosamine 2-epimerase	UDP-GlcNAc	UDP-ManNAc	Interconvertion between UDP-GlcNAc and UDP-ManNAc	Wall Teichoic Acid	Mann et al., 2016. PubMed: 27144276
SGR_4949	utrI	404	O-acyltransferase	none1
SGR_4950	utrJ	200	Acetyltransferase	3MQH	Bordetella petrii	45.4	WlbB	7.9e-17	2.03	2-198	N-Acetyltransferase	UDP-2-acetamido-3-amino-2,3-dideoxy-d-glucuronic acid (UDP-GlcNAc3NA) and acetyl-CoA	UDP-2,3-diacetamido-2,3-dideoxy-d-glucuronic acid (UDP-GlcNAc3NAcA)	Conversion of UDP-GlcNAc3NA to UDP-GlcNAc3NAcA		Thoden et al., 2010. PubMed: 20433200
1 Few membrane-associated O-acyltransferases have been crystallized, so no significant structural matches for UtrI were identified by Foldseek.
