## Supplementary material for "Recognition of unique cell surface glycopolymers by diversified lectin domains specifies umbrella toxin targeting": Table S3

### Sheet: Sheet1
Table S3. Chemical shift assignments of carbohydrate and polyolP residues in S. griseus wild-type and ∆utrC preparations of TUA-WTA, TUA and WTA. For each group in a residue, the first row shows 1H and the second row 13C chemical shift (both in ppm, relative to DSS).
S. griseus wild-type TUA/WTA total isolate [pD ~2]
Sample	Group												Linkage
Residue code / ID	1(a,b)	2	3(a,b)	4	5(a,b)	6(a,b)	CO-2	NAc-2	CO-3	NAc-3	CO (OAc)	OAc
A	5.16	4.26	3.9	4.21	3.84	3.67		1.95					A1→G4
3-α-GalpNAc	100	50.1	80.5	69.5	73.1	63.1	176.8	24.7
B	5.14	4.12	3.83	3.99	3.88	3.69		1.93					B1→E’4
t-α-GalpNAc	99.6	52.1	69.8	70.8	73.3	63.1	177	24.5
C	5.11	4.22	3.92	4.19	3.85	3.68		1.94					C1→E4
3-α-GalpNAc	99.8	50.3	80.4	69.7	73.1	63.2	176.7	24.7
D	5.06	4.4	4.38	4.96	4.13			2.05		1.96		2.07	D1→C’3
4OAc-β-ManpNAc3NAcA	102.4	54	53.9	70	76.9	175.6	177.7	24.7	177	24.7	175.5	22.7
E	5.03	4.28	4.29	3.91	4.04			2.02		1.87			E1→C3
4-β-ManpNAc3NAcA	102.3	54.3	55.9	72.9	79.5	176.6	177.4	24.6	176.4	24.5
G	4.93	3.82	4.23	3.97	4.17			2.01		1.89			G1→Rg4
4-β-GlcpNAc3NAcA	103.6	56.9	57.4	75.7	78.2	175.2	177.3	24.8	176.4	24.6
Rg	3.80, 3.62	3.8	3.85	4.11	4.15, 3.98
4-Rbo-5P	65.2	74.2	74.3	82.3	67.3
Ra	4.09, 4.00	3.98	3.8	3.98	4.09, 4.00
1P-Rbo-5P	69.3	73.6	73.9	73.6	69.2
Rb	4.15, 3.97	4.15	4.22	4.15	4.15, 3.97
1P,3P-Rbo-5P	69.6	73.1	79.8	73.1	69.6
Gr	3.69, 3.62	3.92	3.99, 3.92
t-Gro-3P	64.9	73.4	69.3
S. griseus wild-type TUA-WTA SEC larger species [pD ~6]
Sample	Group												Linkage
Residue code / ID	1(a,b)	2	3(a,b)	4	5(a,b)	6(a,b)	HN-2/CO-2a	NAc-2	HN-3/CO-3a	NAc-3	CO (OAc)	OAc
A	5.12	4.22	3.91	4.18	3.94	3.69	7.914	1.94					A1→G4
3-α-GalpNAc	99.7	50.3	80.6	69.5	72.9	63.3	176.7	24.7
B	5.12	4.1	3.84	3.97	3.97	3.69	8.097	/					B1→E’4
t-α-GalpNAc	99.5	52.1	69.8	70.8	72.9	63.3	/	/
C	5.09	4.19	3.92	4.19	3.95	3.68	8.025	1.92					C1→E4
3-α-GalpNAc	99.6	50.3	80.4	69.3	72.8	63.3	176.7	24.6
Cd	/	/	3.94	/	/	/	8.045	1.95
3-α-GalpNAc	/	/	80.6	/	/	/	176.7	24.65
D	5.03	4.36	4.34	4.93	3.96		8.136	2.04	8.041	1.93		2.06	D1→Cd3
4OAc-β-ManpNAc3NAcA	102.2	54.2	54.1	70.5	78.1	177.1	177.5	24.7	176.7	24.7	175.4	22.8
E	5.01	4.24	4.28	3.86	3.9		8.059	2.02	8.288	1.86			E1→C3
4-β-ManpNAc3NAcA	101.9	54.6	56	73.1	80.9	178.1	177.3	24.6	176.2	24.5
G	4.85	3.78	4.17	3.9	3.89		8.18	2.01	8.124	1.88			G1→Rg4
4-β-GlcpNAc3NAcA	103.6	57.1	57.7	75.9	80.9	/	177.2	24.8	176.3	24.6
K	4.98	4.35	4.05	3.59	3.82		7.944	/	8.089	/			K1→C’3
t-β-ManpNAc3NAcA	102.3	54.1	56.3	69.2	80.8	/	/	/	/	/
Rg	3.80, 3.61	3.83	3.86	4.07	4.12, 3.97
4-Rbo-5P	65.2	74.4	74.1	82.4	67.1
Ra	4.09, 3.99	3.98	3.8	3.98	4.09, 3.99
1P-Rbo-5P	69.2	73.6	73.9	73.6	69.2
Rb	4.14, 3.96	4.14	4.2	4.14	4.14, 3.96
1P,3P-Rbo-5P	69.5	73.2	79.7	73.2	69.5
Gr	3.69, 3.62	3.92	3.98, 3.92
t-Gro-3P	64.9	73.5	69.3
S. griseus wild-type WTA SEC smaller species [pD ~6]
Sample	Group
Residue code / ID	1(a,b)	2	3(a,b)	4	5(a,b)
Ra	4.09, 3.98	3.98	3.8	3.98	4.09, 3.98
1P-Rbo-5P	69.2	73.6	73.9	73.6	69.2
Rb	4.14, 3.96	4.15	4.2	4.15	4.14, 3.96
1P,3P-Rbo-5P	69.5	73.2	79.8	73.2	69.5
Re	3.78, 3.70	3.96	4.19	3.96	3.78, 3.70
Rbo-3P	65.3	73.9	79.9	73.9	65.3
Gr	3.69, 3.62	3.92	3.98, 3.91
t-Gro-3P	64.9	73.5	69.3
S. griseus wild-type dephosphorylated TUA [pD ~6]
Sample	Group												Linkage
Residue code / ID	1(a,b)	2	3(a,b)	4	5(a,b)	6(a,b)	CO-2	NAc-2	CO-3	NAc-3	CO (OAc)	OAc
A	5.13	4.23	3.93	4.19	3.93	3.67		1.95					A1→G4
3-α-GalpNAc	100	50.5	80.6	69.8	73.1	63.4	176.9	24.8
B	5.12	4.1	3.84	3.97	3.96	3.69		/					B1→E’4
t-α-GalpNAc	99.7	52.2	69.9	70.9	73.1	63.4	/	/
C	5.09	4.19	3.93	4.19	3.93	3.68		1.93					C1→E4
3-α-GalpNAc	99.8	50.4	80.5	69.7	73.1	63.4	176.8	24.7
D	5.03	4.36	4.35	4.93	3.99			2.04		1.96		2.06	D1→C’3
4OAc-β-ManpNAc3NAcA	102.3	54.3	54.2	70.6	78	176.9	107.6	24.8	177.1	24.8	175.5	22.9
E	5	4.24	4.27	3.87	3.93			2.02		1.86			E1→C3
4-β-ManpNAc3NAcA	102.4	54.5	56.1	73.2	80.7	177.8	177.4	24.7	176.3	24.6
G	4.86	3.77	4.19	3.92	3.94			2		1.89			G1→Rh4
4-β-GlcpNAc3NAcA	103.7	57.5	57.8	76	80.3	177.4	177	24.8	176.4	24.7
K	4.99	4.36	4.05	3.61	/			/		/
t-β-ManpNAc3NAcA	102.3	54.1	56.3	69.2	/	/	/	/	/	/
Rh	3.78, 3.61	3.76	3.86	3.96	3.83, 3.70
4-Rbo	65.5	74.6	74.4	83.8	63.2
S. griseus ∆utrC WTA [pD ~2]
Sample	Group
Residue code / ID	1(a,b)	2	3(a,b)	4	5(a,b)
Ra	4.09,3.99	3.98	3.8	3.98	4.09, 3.99
1P-Rbo-5P	69.3	73.6	73.9	73.6	69.3
Rc	3.80,3.66	3.86	3.75	3.94	4.09, 3.99
t-Rbo-5P	65.1	74.8	74.4	73.7	69.3
Rdb	4.10, 3.99	3.82	4.04	4.20, 4.10
Unknown	69.3	73.8	73.3	69.8
Gr	3.68, 3.62	3.92	3.99, 3.92
t-Gro-3P	64.8	73.4	69.3
a First line shows chemical shift of amide hydrogen obtained in H2O/D2O, while the second line the shift of the amide cabonyl.
b Unknown polyolP, group numbering is tentative.
/ Not determined
