## Supplementary material for "Recognition of unique cell surface glycopolymers by diversified lectin domains specifies umbrella toxin targeting": Table S4

### Sheet: Sheet1
Table S4. Cryo-EM data collection, refinement and validation statistics.
	UmbA4	TUA bound UmbA4
	(EMDB-xxxx)	(EMDB-xxxx)
		(PDB xxxx)
Data collection and processing
Magnification	45,000x	105,000x
Voltage (kV)	200	300
Electron exposure (e–/Å2)	47	40
Defocus range (μm)	-0.2 - -3.0	-0.2 - -3.0
Pixel size (Å)	0.89	0.835
Symmetry imposed	C1	Helical (Twist: 208.86° Rise: 33.13 Å)
Initial particle images (no.)	1327483	5747176
Final particle images (no.)	200137	1182274
Map resolution (Å)	4.3	3.3
FSC threshold	0.143	0.143
Refinement
Initial model used (PDB code)		Alphafold-generated
Model resolution (Å)		3.6
FSC threshold		0.5
Map sharpening B factor (Å2)		-147
Model composition
Non-hydrogen atoms		26010
Protein residues		3365
Ligands		60
B factors (Å2)
Protein		54.04
Ligand		19.96
R.m.s. deviations
Bond lengths (Å)		0.002
Bond angles (°)		0.571
Validation
MolProbity score		1.34
Clashscore		4.59
Poor rotamers (%)		0.79
Ramachandran plot
Favored (%)		97.47
Allowed (%)		2.38
Disallowed (%)		0.15
