## Supplementary material for "Recognition of unique cell surface glycopolymers by diversified lectin domains specifies umbrella toxin targeting": Table S5

### Sheet: Table S5
Table S5. Results from screening supSc and supSg for growth inhibitory activity against diverse bacteria. Growth was measured at a single timepoint using an ATP quantification-based bacterial cell viability assay. The average ratio (log2) represents the viability of each strain grown with control supernatant divided by the relevant sup treatment in two biological replicates of the screen. Z-score…
Genus and species	Average ratio (log2)	Z-score	Source
Screen with supSc
S. ossamyceticus SAI_001	1.9933	0.348421	Zhao et al., 2024. PMID: 38632398
S. albogriseolus SAI_072	1.5693	0.110503	Zhao et al., 2024. PMID: 38632398
S. sp. SAI_056	2.32067	0.532116	Zhao et al., 2024. PMID: 38632398
S. lannensis SAI_137	0.59411	-0.436698	Zhao et al., 2024. PMID: 38632398
S. melanosporofaciens	0.9057	-0.261858	NRRL No. B-12234
S. curacoi ELPA-25	0.857416	-0.288951	Isolated in this study
S. sp. SAI_169	0.764236	-0.341237	Zhao et al., 2024. PMID: 38632398
S. sp.SAI_098	1.69035	0.178429	Zhao et al., 2024. PMID: 38632398
S. sp.SAI_125	2.74679	0.771224	Zhao et al., 2024. PMID: 38632398
S. canus SAI_131	2.01711	0.361783	Zhao et al., 2024. PMID: 38632398
S. venezuelae	-0.374505	-0.980212	ATCC 10712
S. roseus	-0.202133	-0.88349	NRRL No. B-3062
S. achromogenes SANT-13	7.84502	3.63197	Isolated in this study
S. galilaeus BO15-53	1.06513	-0.172399	Isolated in this study
S. griseoruber YUMA-11	0.691575	-0.382008	Isolated in this study
S. hypolithicus YUMA-33	0.688281	-0.383857	Isolated in this study
S. werraensis YUMA-35	0.174371	-0.672224	Isolated in this study
S. enissocaesilis YUMA-50	0.190728	-0.663046	Isolated in this study
S. griseolus YUMA-69	0.537507	-0.46846	Isolated in this study
Screen with supSg
S. ossamyceticus SAI_001	-0.409011	-0.161781	Zhao et al., 2024. PMID: 38632398
S. albogriseolus SAI_072	0.0901122	0.840141	Zhao et al., 2024. PMID: 38632398
S. sp. SAI_056	-0.453854	-0.251798	Zhao et al., 2024. PMID: 38632398
S. lannensis SAI_137	-0.192305	0.273227	Zhao et al., 2024. PMID: 38632398
S. melanosporofaciens	-0.661701	-0.669022	NRRL No. B-12234
S. curacoi ELPA-25	-0.160426	0.337219	Isolated in this study
S. sp. SAI_169	-0.23583	0.185857	Zhao et al., 2024. PMID: 38632398
S. sp.SAI_098	-0.469481	-0.283167	Zhao et al., 2024. PMID: 38632398
S. sp.SAI_125	-0.468302	-0.2808	Zhao et al., 2024. PMID: 38632398
S. canus SAI_131	-0.860202	-1.06749	Zhao et al., 2024. PMID: 38632398
S. ambofaciens SAI_163	-0.884074	-1.1154	Zhao et al., 2024. PMID: 38632398
S. venezuelae	-0.550135	-0.445069	ATCC 10712
S. roseus	-0.427959	-0.199818	NRRL No. B-3062
S. achromogenes SANT-13	-0.488054	-0.32045	Isolated in this study
S. galilaeus BO15-53	-0.35612	-0.0556088	Isolated in this study
S. griseoruber YUMA-11	-0.138776	0.380678	Isolated in this study
S. hypolithicus YUMA-33	-0.546033	-0.436833	Isolated in this study
S. werraensis YUMA-35	-0.791904	-0.930387	Isolated in this study
S. enissocaesilis YUMA-50	-0.562207	-0.469301	Isolated in this study
S. griseolus YUMA-69	-0.0152981	0.628544	Isolated in this study
S. ambofaciens SAI_104	0.109814	0.87969	Zhao et al., 2024. PMID: 38632398
S. tendae SAI_182	0.0976218	0.855215	Zhao et al., 2024. PMID: 38632398
S. sp. SAI_167	-0.177147	0.303655	Zhao et al., 2024. PMID: 38632398
S. pristinaespiralis	-0.179566	0.298799	NRRL No. B2958
S. lividans	-0.375596	-0.0947042	NRRL No. B65306
S. ambofaciens	-0.312684	0.0315817	NRRL No. B-2516
S. luteogriseus	-0.556189	-0.45722	NRRL No. B-12422
S. graminofaciens SAI_110	-0.145749	0.366681	Zhao et al., 2024. PMID: 38632398
S. graminofaciens SAI_175	-0.620431	-0.586178	Zhao et al., 2024. PMID: 38632398
S. sp. SAI_041	-1.35894	-2.06863	Zhao et al., 2024. PMID: 38632398
S. griseorubiginosus SAI_142	-0.444783	-0.233589	Zhao et al., 2024. PMID: 38632398
S. rochei SAI_164	-0.314404	0.0281294	Zhao et al., 2024. PMID: 38632398
S. pristinaespiralis SAI_178	-0.575228	-0.495438	Zhao et al., 2024. PMID: 38632398
S. sp. SAI_103	-0.240111	0.177263	Zhao et al., 2024. PMID: 38632398
S. anulatus	-0.210924	0.235852	NRRL No. B-2000
S. antibioticus	2.04921	4.77276	NRRL No. B-1701
S. eurocidicus	-0.314772	0.027391	NRRL No. B-1676
