## Supplementary material for "Recognition of unique cell surface glycopolymers by diversified lectin domains specifies umbrella toxin targeting": Table S6

### Sheet: Table S6
Table S6. Mutations detected in S. antibioticus clones obtained following ALE in the presence of S. griseus umbrella toxin.
Locus tag	Description	Protein effect	Nucleotide change	Amino acid change	CDS position	Occurrence in lineage A	Occurrence in lineage B	Occurrence in lineage C	Number of isolates with mutations in gene
SaML1_05085	MFS transporter	Deletion	∆3 bp		1270	0	0	1	1
		Substitution	CGG>GGA	R>G	1279	0	0	1
SaML1_13035	Glycosyltransferase	Frame shift	∆1 bp		151	0	0	2	2
SaML1_13040	Glycosyltransferase	Truncation	G>A		1054	0	1	3	4
SaML1_35620	Aldehyde-alcohol dehydrogenase	Substitution	C>A	A>S	2722	0	0	1	1
		Substitution	G>C	T>R	2720	0	0	1
SaML1_35700	NACHT domain-containing protein	Substitution	GG>CA	DL>DV	585	0	0	1	1
		Substitution	G>C	P>A	580	0	0	1
		Substitution	GAG>TGC	L>A	574	0	0	1
