## Supplementary material for "Recognition of unique cell surface glycopolymers by diversified lectin domains specifies umbrella toxin targeting": Table S7

### Sheet: Sheet1
Table S7. Chemical shift assignments of carbohydrate and polyolP residues in S. antibioticus wild-type and ∆utrCSa preparations of TUA-WTA, TUA and WTA. For each group in a residue, the first row shows 1H and the second row 13C chemical shift (both in ppm, relative to DSS).
S. antibioticus wild-type TUA-WTA [pD ~2]
Sample	Group													Linkage
Residue code / ID	1(a,b)	2	3(a,b)	4(a,b)	5(a,b)	6(a,b)	CO-2	NAc-2	CO-3	NAc-3	CO (OAc)	OAc	OMe
C	4.59	3.67	3.99	3.86	3.97			1.94		1.87				C1→C4
4-β-GlcpNAc3NAcA	105	56	55.2	80.4	77.7	173.2	177.2	24.8	177.1	24.7
Cf	4.6	3.69	4.02	3.91	3.99			/		/
4-β-GlcpNAc3NAcA	105	56.1	55.3	80	77.8	173.3	/	/	/	/
D	4.63	3.69	4.01	3.88	3.98			/		/		2.07		D1→G4
4-β-GlcpNAc3NAcA	104.8	56.1	55.2	80.4	77.8	173.2	/	/	/	/	175.5	22.7
F	4.66	3.79	4.2	4.99	4.19			1.96		1.92		2.04		F1→Cf4
4OAc-β-GlcpNAc3NAcA	104.6	55.6	54.7	72.8	75.9	173.6	177.2	24.8	177.3	24.5	175.3	92.7
G	4.89	3.88	4.02	3.93	4.09			2.01		1.89				G1→Rg4
4-β-GlcpNAc3NAcA	104.3	55.9	55.9	80.4	77.4	173.6	177.4	24.9	177.1	24.8
Rg	3.77, 3.59	3.76	3.81	4.11	4.12, 3.93
4-Rbo-5P	65.2	74.1	74.3	82.2	67.4
A	4.68	3.33	3.51	3.42	3.46	3.92, 3.74								A1→Rf4
t-β-Glcp	105	76	78.4	72.3	78.5	63.3
B	4.69	3.4	3.31	3.51	3.46	/							3.62	B1→Rf’4
t-3OMe-β-Glcp	104.9	75.4	87.9	71.6	78.5	/							62.5
E	4.63	3.36	3.5	3.42	3.46	/
t-β-Glcp	105.1	76	78.4	72.3	78.5	/
Ra	4.09, 3.99	3.99	3.81	3.99	4.09, 3.99
1P-Rbo-5P	69.3	73.6	73.8	73.6	69.3
Rf	4.12, 4.00	3.96	3.98	4.2	4.18, 4.11
1P-(4)Rbo-5P	69.4	73.1	73.5	81.8	67.3
Lys		4.27	2.07, 2.03	1.59,1.53	1.75	3.04
lysyl		55.4	32.1	24.1	29	41.8
PEtn	4.15	3.29
phosphoethanolamine	64.7	42.8
∆utrCSa WTA [pD ~2]
Sample	Group							Linkage
Residue code / ID	1(a,b)	2	3(a,b)	4(a,b)	5(a,b)	6(a,b)	OMe
A	4.68	3.33	3.51	3.42	3.46	3.92, 3.74		A1→Rf4
t-β-Glcp	105	76	78.4	72.3	78.5	63.3
B	4.69	3.4	3.31	3.51	3.46	/	3.62	B1→Rf’4
t-3OMe-β-Glcp	104.9	75.4	87.9	71.6	78.5	/	62.5
E	4.63	3.36	3.5	3.42	3.46	/
t-β-Glcp	105.1	76	78.4	72.3	78.5	/
Ra	4.09, 3.99	3.99	3.81	3.99	4.09, 3.99
1P-Rbo-5P	69.3	73.6	73.9	73.6	69.3
Rc	3.80, 3.66	3.85	3.75	3.94	4.09, 3.99
t-Rbo-5P	65	74.8	74.4	73.6	69.3
Rf	4.12, 4.00	3.96	3.98	4.2	4.18, 4.11
1P-(4)Rbo-5P	69.4	73.1	73.5	81.8	67.3
Lys		4.27	2.07, 2.03	1.59, 1.53	1.75	3.04
lysyl		55.4	32.1	24.1	29	41.8
PEtn	4.15	3.29
phosphoethanolamine	64.7	42.8
/ Not determined
