## Supplementary material for "Recognition of unique cell surface glycopolymers by diversified lectin domains specifies umbrella toxin targeting": Table S9

### Sheet: Supplementary Table 5
Table S9. Strains, plasmids and primers used in this study.
Strains	Genotype	Source
Escherichia coli DH5α	huA2 lac(del)U169 phoA glnV44 Φ80' lacZ(del)M15 gyrA96 recA1 relA1 endA1 thi-1 hsdR17	Thermo Fisher Scientific, Cat#18258012
E. coli ET12567(pUZ8002)	F- dam13::Tn9 dcm6 hsdM hsdR recF143:: Tn10 galK2 galT22 ara-14 lacY1 xyl-5 leuB6 thi-1 tonA31 rpsL hisG4 tsx-78 mtl-1 glnV44, KanR,CamR	Sangon Biotech, Cat#S0052
Streptomyces coelicolor A3(2)	Wild-type	ARS Culture Collection, NRRL No. B-3062
S. coelicolor ∆umbC1-3	∆SCP1.201, 202 ∆SCO6198 ∆SCO6592, 6593	This study
S. coelicolor ∆umbC2	∆SCO6198	Zhao et al., 2024. PMID: 38632398
S. coelicolor ∆umbA1	∆SCP1.199c	This study
S. coelicolor ∆umbA2	∆SCO6199	This study
S. coelicolor ∆umbA3	∆SCO6590	This study
S. coelicolor ∆umbA4	∆SCO3053	This study
S. coelicolor ∆umbA5	∆SCO6108	This study
S. coelicolor ∆umbA6	∆SCO6109	This study
S. coelicolor ∆umbC1-3 attB::pSET152–umbA4–tag	∆SCP1.201, 202 ∆SCO6198 ∆SCO6592, 6593; pSET152–SCO3053–2×GGGGS–3×K–6×H	This study
S. coelicolor ∆umbA4 attB::pSET152	∆SCO3053; pSET152	This study
S. coelicolor ∆umbA4 attB::pSET152–umbA4–tag	∆SCO3053; pSET152–SCO3053–2×GGGGS–3×K–6×H	This study
S. coelicolor ∆umbA4 attB::pSET152–umbA4(Y551A)–tag	∆SCO3053; pSET152–SCO3053(Y551A)–2×GGGGS–3×K–6×H	This study
S. coelicolor ∆umbA4 attB::pSET152–umbA4(N633A)–tag	∆SCO3053; pSET152–SCO3053(N633A)–2×GGGGS–3×K–6×H	This study
S. coelicolor ∆umbA4 attB::pSET152–umbA4(W668A)–tag	∆SCO3053; pSET152–SCO3053(W668A)–2×GGGGS–3×K–6×H	This study
Streptomyces griseus	Wild-type	ARS Culture Collection, NRRL B-2682
S. griseus ∆utrCSg	∆SGR_4943	This study
S. griseus ∆utrC attB::pSET152–utrCSg	∆SGR_4943, pSET152–SGR_4943, ApraR	This study
S. griseus attB::pSET152–utrCSg(D181N)	SGR_4943(D181N)	This study
S. griseus ∆umbCSg	∆SGR_4455	This study
Streptomyces antibioticus	Wild-type	ARS Culture Collection, NRRL B-1701
S. antibioticus ∆utrCSa	∆OEIMOI_13035	This study
S. antibioticus ∆utrGSa	∆OEIMOI_13040	This study
Streptomyces achromogenes	Wild-type	This study
Plasmids	Purpose	Reference/Source
pKGLP2a	Replacement of hyg with aac(3)IV in pKGLP2 for genetic manipulation of S. coelicolor	Zhao et al., 2024. PMID: 38632398
pKGLP2a–codA(sm)	Genetic manipulation of S. antibioticus and S. griseus	This study
pKGLP2a–codA(sm)::∆utrCSg	Deletion of utrCSg gene in S. griseus	This study
pKGLP2a–∆umbA1	Deletion of umbA1 gene in S. coelicolor	This study
pKGLP2a–∆umbA2	Deletion of umbA2 gene in S. coelicolor	This study
pKGLP2a–∆umbA3	Deletion of umbA3 gene in S. coelicolor	This study
pKGLP2a–∆umbA4	Deletion of umbA4 gene in S. coelicolor	This study
pKGLP2a–∆umbA5	Deletion of umbA5 gene in S. coelicolor	This study
pKGLP2a–∆umbA6	Deletion of umbA6 gene in S. coelicolor	This study
pKGLP2a–codA(sm)–∆umbCSg	Deletion of umbCSg gene in S. griseus	This study
pKGLP2a–codA(sm)–∆utrCSa	Deletion of utrCSa gene in S. antibioticus	This study
pKGLP2a–codA(sm)–∆utrGSa	Deletion of utrGSa gene in S. antibioticus	This study
pSET152	Integrative vector for Streptomyces species carrying apramycin resistant gene	Bierman et al., 1992. PMID:1628843
pSET152–utrCSg	Complementation of utrCSg gene in S. griseus ∆utrC	This study
pSET152–utrCSg(D181N)	Complementation of utrCSg(D181N) gene in S. griseus ∆utrC	This study
pSET152–umbA4–2×GGGGS–3×K–6×H	Expressoin of tagged UmbA4 protein in S. colicolor strains	This study
pSET152–umbA4(Y551A)–2×GGGGS–3×K–6×H	Introduction of Y551A mutation in UmbA4 protein	This study
pSET152–umbA4(N633A)–2×GGGGS–3×K–6×H	Introduction of N633A mutation in UmbA4 protein	This study
pSET152–umbA4(W668A)–2×GGGGS–3×K–6×H	Introduction of W668A mutation in UmbA4 protein	This study
Primers and synthesized DNA fragments	Sequence (5'-3')	Purpose	Corresponding recombinant plasmid	Source
pKGLP2a_F	GCAAGGTCGCGCTGATTGCTGGG	Generation of pKGLP2a–codA(sm)	pKGLP2a–codA(sm)	This study
pKGLP2a_R	CCCTCCAACGTCATCTCGTTCTCC	Generation of pKGLP2a–codA(sm)	pKGLP2a–codA(sm)	This study
codA(sm)_F	AACGAGATGACGTTGGAGGGTCAGCGCTTGTAGTCGATGGCCTC	Generation of pKGLP2a–codA(sm)	pKGLP2a–codA(sm)	This study
codA(sm)_R	AGCAATCAGCGCGACCTTGCATACCCGGGGATCCTCTAGTCGAC	Generation of pKGLP2a–codA(sm)	pKGLP2a–codA(sm)	This study
∆utrCSg_up_F	GCTTGGGCTGCAGGTCGACTCTAGAGAGGACCCGGTCGTCGAG	Deletion of utrCSg gene in S. griseus	pKGLP2a–codA(sm)–∆utrCSg	This study
∆utrCSg_up_R	GCCGGGCTTCGGTTCGTACGGCATCGTGTTGTAG	Deletion of utrCSg gene in S. griseus	pKGLP2a–codA(sm)–∆utrCSg	This study
∆utrCSg_down_F	AACACGATGCCGTACGAACCGAAGCCCGGCGTG	Deletion of utrCSg gene in S. griseus	pKGLP2a–codA(sm)–∆utrCSg	This study
∆utrCSg_down_R	ACAGCTATGACATGATTACGAATTCCAGCTGGTGACGTCGTTGG	Deletion of utrCSg gene in S. griseus	pKGLP2a–codA(sm)–∆utrCSg	This study
∆utrCSg_screening_up_F	CTCCCGTCGAAGAGGCCCG	Screening of S. griseus ∆utrCSg mutant	NO	This study
∆utrCSg_screening_up_R	GCCGGGCTTCGGTTCGTACG	Screening of S. griseus ∆utrCSg mutant	NO	This study
∆utrCSg_screening_down_F	CAACACGATGCCGTACGAACC	Screening of S. griseus ∆utrCSg mutant	NO	This study
∆utrCSg_screening_down_R	CCGCACATGACCGACTTCTC	Screening of S. griseus ∆utrCSg mutant	NO	This study
∆umbA1Sc_up_F	GCAGGTCGACTCTAGAGGATTCGCCACGACCGCCTATGCCGAGACC	Deletion of umbA1 gene in S. coelicolor	pKGLP2a–∆umbA1	This study
∆umbA1Sc_up_R	CGCCCCGCGTCGTAGGCAGCCCTAC	Deletion of umbA1 gene in S. coelicolor	pKGLP2a–∆umbA1	This study
∆umbA1Sc_down_F	GCTGCCTACGACGCGGGGCGCGGCATACGAAACATGTGACTCTTC	Deletion of umbA1 gene in S. coelicolor	pKGLP2a–∆umbA1	This study
∆umbA1Sc_down_R	GATATCGCGCGCGGCCGCGGGTCGACCCGGTTGTCATCCTGCTGTG	Deletion of umbA1 gene in S. coelicolor	pKGLP2a–∆umbA1	This study
∆umbA1Sc_screening_up_F	CATTCTCGCCTGGCTCATCG	Screening of S. coelicolor ∆umbA1 mutant	NO	This study
∆umbA1Sc_screening_up_R	ATGTTTCGTATGCCGCGCCC	Screening of S. coelicolor ∆umbA1 mutant	NO	This study
∆umbA1Sc_screening_down_F	CTACGACGCGGGGCGCGGCA	Screening of S. coelicolor ∆umbA1 mutant	NO	This study
∆umbA1Sc_screening_down_R	CAGGAACTCGACCATGTCCTC	Screening of S. coelicolor ∆umbA1 mutant	NO	This study
∆umbA2Sc_up_F	GCAGGTCGACTCTAGAGGATGGAGGCCGAGAAGCTGGCGCACGACAC	Deletion of umbA2 gene in S. coelicolor	pKGLP2a–∆umbA2	This study
∆umbA2Sc_up_R	TCTTGTGCGGTGCACGAACAACCTCTC	Deletion of umbA2 gene in S. coelicolor	pKGLP2a–∆umbA2	This study
∆umbA2Sc_down_F	TGTTCGTGCACCGCACAAGAGGGTTCGCGGCGCGGTAGTCGCCGCGTC	Deletion of umbA2 gene in S. coelicolor	pKGLP2a–∆umbA2	This study
∆umbA2Sc_down_R	GATATCGCGCGCGGCCGCGGGTTCATCTCCTCGTAGACGCGCTGCG	Deletion of umbA2 gene in S. coelicolor	pKGLP2a–∆umbA2	This study
∆umbA2Sc_screening_up_F	CCAGTCGTTGGCGAACACGG	Screening of S. coelicolor ∆umbA2 mutant	NO	This study
∆umbA2Sc_screening_up_R	CCGCGCCGCGAACCCTCTTG	Screening of S. coelicolor ∆umbA2 mutant	NO	This study
∆umbA2Sc_screening_down_F	GTTCGTGCACCGCACAAGAGGGT	Screening of S. coelicolor ∆umbA2 mutant	NO	This study
∆umbA2Sc_screening_down_R	GTTGACCTGGAAGTCGATGTCGAAC	Screening of S. coelicolor ∆umbA2 mutant	NO	This study
∆umbA3Sc_up_F	GCAGGTCGACTCTAGAGGATGGTCGCCGTGTTCGACGCGGTGGCG	Deletion of umbA3 gene in S. coelicolor	pKGLP2a–∆umbA3	This study
∆umbA3Sc_up_R	TACGCGGCGCGGTAGCGGCTGCCTC	Deletion of umbA3 gene in S. coelicolor	pKGLP2a–∆umbA3	This study
∆umbA3Sc_down_F	AGCCGCTACCGCGCCGCGTATCTGATGGAAGACATACGAGTGGATTC	Deletion of umbA3 gene in S. coelicolor	pKGLP2a–∆umbA3	This study
∆umbA3Sc_down_R	GATATCGCGCGCGGCCGCGGCCAAGGCCTCCGCCGAGGAGGCCCG	Deletion of umbA3 gene in S. coelicolor	pKGLP2a–∆umbA3	This study
∆umbA3Sc_screening_up_F	CACCGGATCAATCTCATCGAC	Screening of S. coelicolor ∆umbA3 mutant	NO	This study
∆umbA3Sc_screening_up_R	GTATGTCTTCCATCAGATACG	Screening of S. coelicolor ∆umbA3 mutant	NO	This study
∆umbA3Sc_screening_down_F	CGCTACCGCGCCGCGTATCTG	Screening of S. coelicolor ∆umbA3 mutant	NO	This study
∆umbA3Sc_screening_down_R	CACATGCTTCGCCAGTTCATC	Screening of S. coelicolor ∆umbA3 mutant	NO	This study
∆umbA4Sc_up_F	GCAGGTCGACTCTAGAGGATCGGAGAGGCAGTAGGAGAACATGCC	Deletion of umbA4 gene in S. coelicolor	pKGLP2a–∆umbA4	This study
∆umbA4Sc_up_R	CAGTTCTTCACCACCTACCCGAAGAG	Deletion of umbA4 gene in S. coelicolor	pKGLP2a–∆umbA4	This study
∆umbA4Sc_down_F	GGGTAGGTGGTGAAGAACTGGCGTGAACGGAATCTGGACACGGGTC	Deletion of umbA4 gene in S. coelicolor	pKGLP2a–∆umbA4	This study
∆umbA4Sc_down_R	GATATCGCGCGCGGCCGCGGGAACTGCTCAGGCGTGGCTGGGACG	Deletion of umbA4 gene in S. coelicolor	pKGLP2a–∆umbA4	This study
∆umbA4Sc_screening_up_F	GTTGAGCACCCAGAAGTCGCC	Screening of S. coelicolor ∆umbA4 mutant	NO	This study
∆umbA4Sc_screening_up_R	TCCAGATTCCGTTCACGCCAGTT	Screening of S. coelicolor ∆umbA4 mutant	NO	This study
∆umbA4Sc_screening_down_F	GTAGGTGGTGAAGAACTGGCGTG	Screening of S. coelicolor ∆umbA4 mutant	NO	This study
∆umbA4Sc_screening_down_R	GACGACCTGCTGGTGGAGCTG	Screening of S. coelicolor ∆umbA4 mutant	NO	This study
∆umbA5Sc_up_F	CAGGTCGACTCTAGAGGATGGCGCGCAGGGCCGGGACCGCCGCGTG	Deletion of umbA5 gene in S. coelicolor	pKGLP2a–∆umbA5	This study
∆umbA5Sc_up_R	CTTCGGAATCAGTGTGGCCACGAAAG	Deletion of umbA5 gene in S. coelicolor	pKGLP2a–∆umbA5	This study
∆umbA5Sc_down_F	TGGCCACACTGATTCCGAAGCAGGGCAAGTTCATGATCACGCTCTG	Deletion of umbA5 gene in S. coelicolor	pKGLP2a–∆umbA5	This study
∆umbA5Sc_down_R	GATATCGCGCGCGGCCGCGGGGTATCGCTCGCGCGATCGTGATGAC	Deletion of umbA5 gene in S. coelicolor	pKGLP2a–∆umbA5	This study
∆umbA5Sc_screening_up_F	CTGCTTCTCCGTCATGCCCATC	Screening of S. coelicolor ∆umbA5 mutant	NO	This study
∆umbA5Sc_screening_up_R	GCGTGATCATGAACTTGCCCTGCTTC	Screening of S. coelicolor ∆umbA5 mutant	NO	This study
∆umbA5Sc_screening_down_F	TGGCCACACTGATTCCGAAGCAGG	Screening of S. coelicolor ∆umbA5 mutant	NO	This study
∆umbA5Sc_screening_down_R	CTTCGGCGACCTGCCGTGCAC	Screening of S. coelicolor ∆umbA5 mutant	NO	This study
∆umbA6Sc_up_F	GCTTGGGCTGCAGGTCGACTGTGGAGCTGACCGGTCAG	Deletion of umbA6 gene in S. coelicolor	pKGLP2a–∆umbA6	This study
∆umbA6Sc_up_R	CGGGGCGCATCGGCATGGCAAACATGGG	Deletion of umbA6 gene in S. coelicolor	pKGLP2a–∆umbA6	This study
∆umbA6Sc_down_F	TGCCATGCCGATGCGCCCCGCACAGTAG	Deletion of umbA6 gene in S. coelicolor	pKGLP2a–∆umbA6	This study
∆umbA6Sc_down_R	ACAGCTATGACATGATTACGGGAGACCGACTACACCCG	Deletion of umbA6 gene in S. coelicolor	pKGLP2a–∆umbA6	This study
∆umbA6Sc_screening_up_F	GACCAGTTGCACACCGGCGAGTTC	Screening of S. coelicolor ∆umbA6 mutant	NO	This study
∆umbA6Sc_screening_up_R	CTACTGTGCGGGGCGCATCGGCA	Screening of S. coelicolor ∆umbA6 mutant	NO	This study
∆umbA6Sc_screening_down_F	GACTCCCATGTTTGCCATGCCGATGC	Screening of S. coelicolor ∆umbA6 mutant	NO	This study
∆umbA6Sc_screening_down_R	GTCCTCGAAGTGATCGGCGAACTG	Screening of S. coelicolor ∆umbA6 mutant	NO	This study
∆umbCSg_up_F	TGGATCCCCCGGGCTGCAGGAATTCGCTTAACACGGCTCCGGCACA	Deletion of umbCSg gene in S. griseus	pKGLP2a–codA(sm)–∆umbCSg	This study
∆umbCSg_up_R	CGCCATTCCACTGGAATGCGTGCACGCAGTTTTCGCCTCAACATC	Deletion of umbCSg gene in S. griseus	pKGLP2a–codA(sm)–∆umbCSg	This study
∆umbCSg_down_F	CGCATTCCAGTGGAATGGCGGTAG	Deletion of umbCSg gene in S. griseus	pKGLP2a–codA(sm)–∆umbCSg	This study
∆umbCSg_down_R	CGAGGTCGACGGTATCGATAAGCTTCAAGCTCCGCACCATGGAGCAC	Deletion of umbCSg gene in S. griseus	pKGLP2a–codA(sm)–∆umbCSg	This study
∆umbCSg_screening_up_F	GTGAGCAGGCAGGACCTGC	Screening of S. griseus ∆umbCSg mutant	NO	This study
∆umbCSg_screening_up_R	ATTCCACTGGAATGCGTGCACG	Screening of S. griseus ∆umbCSg mutant	NO	This study
∆umbCSg_screening_down_F	GAAAACTGCGTGCACGCATTC	Screening of S. griseus ∆umbCSg mutant	NO	This study
∆umbCSg_screening_down_R	GTCGACTACACGAGCGGGATG	Screening of S. griseus ∆umbCSg mutant	NO	This study
∆utrCSa_up_F	GGCTGCAGGTCGACTCTAGATGAGTACGTGTCCATCGCCGC	Deletion of utrCSa gene in S. antibioticus	pKGLP2a–codA(sm)–∆utrCSa	This study
∆utrCSa_up_R	TCTTCCTCGCGGTGCTCATGCGCCC	Deletion of utrCSa gene in S. antibioticus	pKGLP2a–codA(sm)–∆utrCSa	This study
∆utrCSa_down_F	GCACCGCGAGGAAGAAGTAGCGACCC	Deletion of utrCSa gene in S. antibioticus	pKGLP2a–codA(sm)–∆utrCSa	This study
∆utrCSa_down_R	CAGCTATGACATGATTACGAATTCAGAAGCACAGCGTTCCCG	Deletion of utrCSa gene in S. antibioticus	pKGLP2a–codA(sm)–∆utrCSa	This study
∆utrCSa_screening_up_F	TCGACCTGGTCGGCGTCGT	Screening of S. antibioticus ∆utrCSa mutant	NO	This study
∆utrCSa_screening_up_R	GTCGCTACTTCTTCCTCGCG	Screening of S. antibioticus ∆utrCSa mutant	NO	This study
∆utrCSa_screening_down_F	CGCATGAGCACCGCGAGGAA	Screening of S. antibioticus ∆utrCSa mutant	NO	This study
∆utrCSa_screening_down_R	TGAGGACGAAGGCTCCGGTG	Screening of S. antibioticus ∆utrCSa mutant	NO	This study
∆utrGSa_up_F	GGCTGCAGGTCGACTCTAGATGCATGACGTGGTGCGCC	Deletion of utrGSa gene in S. antibioticus	pKGLP2a–codA(sm)–∆utrGSa	This study
∆utrGSa_up_R	CATGCGCCGTTCTCAAGAGCCATGAGTTGCC	Deletion of utrGSa gene in S. antibioticus	pKGLP2a–codA(sm)–∆utrGSa	This study
∆utrGSa_down_F	TGAGAACGGCGCATGAGCACCGCGC	Deletion of utrGSa gene in S. antibioticus	pKGLP2a–codA(sm)–∆utrGSa	This study
∆utrGSa_down_R	CAGCTATGACATGATTACGAATTCTCGTCTCGTACGAGACCAGCGTG	Deletion of utrGSa gene in S. antibioticus	pKGLP2a–codA(sm)–∆utrGSa	This study
∆utrGSa_screening_up_F	CGCGTCGCCGTGCGTTCATC	Screening of S. antibioticus ∆utrGSa mutant	NO	This study
∆utrGSa_screening_up_R	GCGGTGCTCATGCGCCGTTC	Screening of S. antibioticus ∆utrGSa mutant	NO	This study
∆utrGSa_screening_down_F	CATGGCTCTTGAGAACGGCG	Screening of S. antibioticus ∆utrGSa mutant	NO	This study
∆utrGSa_screening_down_R	CGTTCCACAGGTACATCCGCG	Screening of S. antibioticus ∆utrGSa mutant	NO	This study
utrCSg_PSCO4296_F	GCTTGGGCTGCAGGTCGACTCTAGACGAGAGGCGCTTGCACTC	Amplification of SCO4296 promoter from S. coelicolor	pSET152–utrCSg	This study
utrCSg_PSCO4296_R	GTGTGGTCACGTGAAGTGGTCCCTCCAG	Amplification of SCO4296 promoter from S. coelicolor	pSET152–utrCSg	This study
utrCSg_F	ACCACTTCACGTGACCACACCCGATGTC	Amplification of utrCSg gene from S. griseus	pSET152–utrCSg and pSET152–utrCSg(D181N)	This study
utrCSg_R	GTGGTGGTGGTGCGAGCCCATATGTTACTTCCTCTTCGACCTGG	Amplification of utrCSg gene from S. griseus	pSET152–utrCSg and pSET152–utrCSg(D181N)	This study
utrCSg(D181N)_up_R	GTTGCTGCCGACCGGCATGTCCTC	Introduction of D181N mutation in S. griseus utrCSg gene	pSET152–utrCSg(D181N)	This study
utrCSg(D181N)_down_F	GACATGCCGGTCGGCAGCAACCAGCCGTTCACCATCGAGGCG	Introduction of D181N mutation in S. griseus utrCSg gene	pSET152–utrCSg(D181N)	This study
umbA4Sc–2×GGGGS–3×K–6×H_PSCO4296_F	GCTTGGGCTGCAGGTCGACTCTAGACGAGAGGCGCTTGCACTCGAC	Amplification of SCO4296 promoter from S. coelicolor for umbA4 gene expression	pSET152–umbA4–2×GGGGS–3×K–6×H	This study
umbA4Sc–2×GGGGS–3×K–6×H_PSCO4296_R	GTGAAGTGGTCCCTCCAGGACTG	Amplification of SCO4296 promoter from S. coelicolor for umbA4 gene expression	pSET152–umbA4–2×GGGGS–3×K–6×H	This study
umbA4Sc–2×GGGGS–3×K–6×H_A4_F	TCCTGGAGGGACCACTTCACGTGTCCAGATTCCGTTCACGC	Expression of tagged S. coelicolor UmbA4 protein	pSET152–umbA4–2×GGGGS–3×K–6×H	This study
umbA4Sc–2×GGGGS–3×K–6×H_A4_R1	CTTCTTCGACCCGCCACCGCCGCTGCCACCGCCGCCGCTCTTCGGGTAGGTGGTGAAG	Expression of tagged S. coelicolor UmbA4 protein	pSET152–umbA4–2×GGGGS–3×K–6×H	This study
umbA4Sc–2×GGGGS–3×K–6×H_A4_R2	TCAGTGGTGGTGGTGGTGGTGGTGGTGCTTCTTCTTCGACCCGCCACCGCCGCT	Expression of tagged S. coelicolor UmbA4 protein	pSET152–umbA4–2×GGGGS–3×K–6×H	This study
umbA4Sc–2×GGGGS–3×K–6×H_A4_R3	TCGATATCGCGCGCGGCCGCGGATCCTCAGTGGTGGTGGTGGTGGTGGTGGTGCTTC	Expression of tagged S. coelicolor UmbA4 protein	pSET152–umbA4–2×GGGGS–3×K–6×H	This study
umbA4Sc(Y551A)_up_R	GCCGGGAAGACGGCCGTCTTGACCGTGTCGTCGCC	Introduction of Y551A mutation in S. coelicolor umbA4 gene	pSET152–umbA4(Y551A)–2×GGGGS–3×K–6×H	This study
umbA4Sc(Y551A)_down_F	CAAGACGGCCGTCTTCCCGGCCGCGCCCGAC	Introduction of Y551A mutation in S. coelicolor umbA4 gene	pSET152–umbA4(Y551A)–2×GGGGS–3×K–6×H	This study
umbA4Sc(N633A)_up_R	TCACGTCCAGGGCGCCGGGAGGGCTGCTGAGGGTG	Introduction of N633A mutation in S. coelicolor umbA4 gene	pSET152–umbA4(N633A)–2×GGGGS–3×K–6×H	This study
umbA4Sc(N633A)_down_F	CCCTCCCGGCGCCCTGGACGTGACCCGCATGCAG	Introduction of N633A mutation in S. coelicolor umbA4 gene	pSET152–umbA4(N633A)–2×GGGGS–3×K–6×H	This study
umbA4Sc(W668A)_up_R	GTGCGGTCCAGGTGGCCATCTTCACCGTGCCGTCGGC	Introduction of W668A mutation in S. coelicolor umbA4 gene	pSET152–umbA4(W668A)–2×GGGGS–3×K–6×H	This study
umbA4Sc(W668A)_down_F	GATGGCCACCTGGACCGCACGGCCGGAC	Introduction of W668A mutation in S. coelicolor umbA4 gene	pSET152–umbA4(W668A)–2×GGGGS–3×K–6×H	This study
341F	CCTACGGGNBGCASCAG	Soil isolate V3-V4 rRNA primer for species identification	NO	Zhao et al., 2024. PMID: 38632398
785R	GACTACNVGGGTATCTAATCC	Soil isolate V3-V4 rRNA primer for species identification	NO	Zhao et al., 2024. PMID: 38632398
